# Cooperation between MYC and β-catenin in liver tumorigenesis requires Yap/Taz

**DOI:** 10.1101/819631

**Authors:** Andrea Bisso, Marco Filipuzzi, Gianni Paolo Gamarra Figueroa, Giulia Brumana, Francesca Biagioni, Mirko Doni, Giorgia Ceccotti, Nina Tanaskovic, Marco Jacopo Morelli, Vera Pendino, Fulvio Chiacchiera, Diego Pasini, Daniela Olivero, Stefano Campaner, Arianna Sabò, Bruno Amati

## Abstract

**Background & Aims:** Activation of *MYC* and *CTNNB1* (encoding β-catenin) can co-occur in liver cancer, but how these oncogenes cooperate in tumorigenesis remains unclear.

**Approach & Results:** We generated a mouse model allowing conditional activation of MYC and WNT/β-catenin signaling (through either β-catenin activation or Apc loss) upon expression of CRE recombinase in the liver, and monitored their effects on hepatocyte proliferation, apoptosis, gene expression profiles and tumorigenesis. Conditional activation of WNT/β-catenin signaling strongly accelerated MYC-driven carcinogenesis in the mouse liver. Both pathways also cooperated in promoting cellular transformation *in vitro*, demonstrating their cell-autonomous action. Short-term induction of MYC and β-catenin in hepatocytes followed by RNA-seq profiling allowed the identification of a “Myc/β-catenin signature”, composed of a discrete set of Myc-activated genes whose expression increased in presence of active β-catenin. Notably this signature enriched for targets of Yap and Taz, two transcriptional co-activators known to be activated by WNT/β-catenin signaling, and to cooperate with MYC in mitogenic activation and liver transformation. Consistent with these regulatory connections, Yap/Taz accumulated upon Myc/β-catenin activation and were required not only for the ensuing proliferative response, but also for tumor cell growth and survival. Finally, the Myc/β-catenin signature was enriched in a subset of human hepatocellular carcinomas characterized by comparatively poor prognosis.

**Conclusions:** Yap and Taz mediate the cooperative action of Myc and β-catenin in liver tumorigenesis. This warrants efforts toward therapeutic targeting of Yap/Taz in aggressive liver tumors marked by elevated Myc/β-catenin activity.
