## Supplemental Table 1 for "Cooperation between MYC and β-catenin in liver tumorigenesis requires Yap/Taz"

### Sheet: Sheet1
Supplementary Table 1 - Pathological analysis
Sample Unique identifier	Experimental group	Classification	Grade	Detailed anatomo pathological analysis
196767	R26-lslMYC	HCC pattern trabecular	G2	Multinodular proliferation infiltrating the hepatic parenchyma consisting of trabeculae and cords of atypical hepatocytes, with an increased volume, vesicular, dyschromic nucleus, a prominent central macronucleol, poor eosinophilic cytoplasm. Moderate anisocytosis and anisocariosis, up to 5 mitosis HPF40X. There are hyperemic and congested vessels. Initial phenomena of coagulative necrosis of hep…
196776	R26-lslMYC	HCC pattern trabecular	G3	Two sections of hepatic parenchyma are examined. In both sections there is a non-capsulated but well-defined nodular lesion consisting of atypical hepatocytes with a dysmetric, angular, vesicular nucleus, a prominent magenta-colored nucleolus, and eosinophilic vacuolated cytoplasm. Moderate anisocytosis and anisocariosis with the presence of bi- or tri- nucleated cells. The pattern is trabeculae …
198825	R26-lslMYC	HCC pattern trabecular clear cells var.	G2	Nodular well-defined proliferation infiltrating the hepatic parenchyma consisting of trabeculae and cords of atypical hepatocytes, with an increased volume, vesicular, dyschromic nucleus, a prominent central macronucleol, vacuolated cytoplasm. Moderate anisocytosis and anisocariosis, up to 7 mitosis HPF40X. There are hyperemic and congested vessels. Initial phenomena of coagulative necrosis of he…
198828	R26-lslMYC	HCC pattern trabecular	G2	Multinodular proliferation infiltrating the hepatic parenchyma consisting of trabeculae and cords of atypical hepatocytes, with an increased volume, vesicular, dyschromic nucleus, a prominent central macronucleol, vacuolated cytoplasm. Moderate anisocytosis and anisocariosis; up to 7 mitosis HPF40X. There are hyperemic and congested vessels. Initial phenomena of coagulative necrosis of hepatocyte…
205931	R26-lslMYC	HCC pattern trabecular	G2	Multinodular proliferation infiltrating the hepatic parenchyma consisting of trabeculae, cords and acini of atypical hepatocytes, with an increased volume, vesicular, dyschromic nucleus, a prominent central macronucleol, poor eosinophilic cytoplasm. Moderate anisocytosis and anisocariosis; up to 3 mitosis HPF40X. There are hyperemic and congested vessels. Initial phenomena of coagulative necrosis…
217811	R26-lslMYC	HCC pattern trabecular clear cells var.	G2	Multinodular proliferation infiltrating the hepatic parenchyma consisting of trabeculae and cords of atypical hepatocytes, with an increased volume, vesicular, dyschromic nucleus, a prominent central macronucleol, vacuolated cytoplasm. Moderate anisocytosis and anisocariosis; up to 7 mitosis HPF40X. There are hyperemic and congested vessels. Initial phenomena of coagulative necrosis of hepatocyte…
266368	R26-lslMYC	Colangiocarcinoma	-	One section is entirely constituted by a proliferation of cubic or low cylindrical epithelial cells with cytological characteristics of atypiaand pleomorfism, to form tubules and acini well differentiated supported by fibrous connective stroma file. Some are considerably dilated and contain exfoliated cells in the lumen. There are 2 mitoses HPF 40X. The second section consists of normal hepatic p…
266372	R26-lslMYC	HCC patter trabecular	G4	Two sections of hepatic parenchyma are examined. The architecture of the first is entirely subverted by the presence of a proliferation of large hepatocytes, with large and vesicular nucleus, a prominent central magenta macronucleol, poor eosinophylic cytoplasm, with undefined margins. Severe anisocytosis and anisocariosis. Numerous multinucleated giant cells are present. Patterns in compact cord…
196769 T1	R26-lslMYC	HCC pattern trabecular	G3	Multinodular proliferation infiltrating the hepatic parenchyma consisting of trabeculae and cords of atypical hepatocytes, with an increased volume, vesicular, dyschromic nucleus, a prominent central macronucleol, vacuolated cytoplasm. Moderate anisocytosis and anisocariosis; up to 5 mitosis HPF40X. There are hyperemic and congested vessels. Initial phenomena of coagulative necrosis of hepatocyte…
196769 T2	R26-lslMYC	HCC pattern trabecular clear cells va.	G2	The section of hepatic parenchyma examined is affected by a well-delimited nodular proliferation consisting of atypical hepatocytes, with a slightly increased nucleus of volume, a prominent central nucleolus, a large clear cytoplasm. Minimal characteristics of anisocytosis. Patterns in trabeculae and cords consisting of three rows of hepatocytes with 3 mitoses per field at 40X. There are no triad…
50242-1R1L	R26-lslMYC	HCC pattern trabecular clear cells var.	G3	Two sections of hepatic parenchyma are examined. In the first section there is a well-defined nodular proliferation of large hepatocytes, with vesicular nucleus, a prominent central magenta macronucleolus, poor eosinophylic cytoplasm, with undefined margins, the cytoplasm is often occupied by a large optically empty vacuole. Moderate anisocytosis and anisocariosis. Patterns in compact cords consi…
54306-2L	R26-lslMYC	HCC pattern trabecular /solid	G2	Multinodular proliferation infiltrating the hepatic parenchyma consisting of trabeculae and cords of atypical hepatocytes, with an increased volume, vesicular, dyschromic nucleus, a prominent central macronucleol, poor eosinophilic cytoplasm. Moderate anisocytosis and anisocariosis; up to 5 mitosis HPF40X. There are hyperemic and congested vessels. Rare apoptotic cells and cells with large vacuol…
198826	R26-lslMYC + β-catEx3	HCC pattern trabecular var. clear cells	G2	Two sections of hepatic parenchyma are examined. In both sections there is a non-capsulated but well-defined nodular lesion consisting of atypical hepatocytes with a dysmetric, vesicular nucleus, a prominent magenta-colored nucleolus, and eosinophilic vacuolated cytoplasm. Moderate anisocytosis and anisocariosis with the presence of bi- or tri- nucleated cells. The pattern is in cordons, trabecul…
198827	R26-lslMYC + β-catEx3	HCC pattern trabecular var. clear cells	G3	Three sections of hepatic parenchyma are examined. The architecture is entirely subverted due a periportal proliferation of large hepatocytes, with large and vesicular nucleus, a prominent central magenta macronucleol, poor eosinophylic cytoplasm, with undefined margins. Occasional clear cells. Severe anisocytosis and anisocariosis. patterns in compact trabecula consisting of 4 or more rows of ce…
202570	R26-lslMYC + β-catEx3	HCC pattern trabecular var. clear cells	G2	Two sections of hepatic parenchyma are examined. The architecture is entirely subverted due the presence of a periportal proliferation of large hepatocytes, with large and vesicular nucleus, a prominent central magenta macronucleol, poor eosinophylic cytoplasm, with undefined margins; numerous clear cells with vacuolated cytoplasm. Moderate anisocytosis and anisocariosis. patterns in compact trab…
205925	R26-lslMYC + β-catEx3	HCC pattern trabecular	G3	Two sections of hepatic parenchyma are examined. The architecture is entirely subverted due the presence of a periportal proliferation of large hepatocytes, with large and vesicular nucleus, a prominent central magenta macronucleol, poor eosinophylic cytoplasm, with undefined margins; numerous clear cells with vacuolated cytoplasm. Severe anisocytosis and anisocariosis. patterns in compact trabec…
205926	R26-lslMYC + β-catEx3	HCC pattern trabecular	G2	multinodular proliferation infiltrating the hepatic parenchyma consisting of trabeculae and cords of atypical hepatocytes, with an increased volume, vesicular, dyschromic nucleus, a prominent central macronucleol, poor eosinophilic cytoplasm. Moderate anisocytosis and anisocariosis; 0-2 mitosis HPF40X. There are hyperemic and congested vessels. Initial phenomena of coagulative necrosis of hepatoc…
205929	R26-lslMYC + β-catEx3	HCC pattern trabecular /solid	G3	Two sections of hepatic parenchyma are examined. The architecture is entirely subverted by the presence of a periportal proliferation of large hepatocytes, with large and vesicular nucleus, a prominent central magenta macronucleol, poor eosinophylic cytoplasm, with undefined margins. Severe anisocytosis and anisocariosis. patterns in compact trabecula consisting of 4 or more rows of cells; there …
207161	R26-lslMYC + β-catEx3	HCC pattern trabecular /solid	G2	Two sections of hepatic parenchyma are examined. The architecture of the first is entirely subverted due a proliferation of large hepatocytes, with large and vesicular nucleus, a prominent central magenta macronucleolus, poor eosinophylic cytoplasm, with undefined margins. Severe anisocytosis and anisocariosis. Patterns in compact cords consisting of 4 or more rows of cells; there is only one por…
50240-1R	R26-lslMYC + β-catEx3	HCC pattern trabecular	G2	Two sections of hepatic parenchyma are examined. The architecture of the first is entirely subverted by the presence of a proliferation of large hepatocytes, with large and vesicular nucleus, a prominent central magenta macronucleol, poor eosinophylic cytoplasm, with undefined margins. Severe anisocytosis and anisocariosis. patterns in compact cords consisting of 4 or more rows of cells; there ar…
50246-1R1L	R26-lslMYC + β-catEx3	HCC pattern trabecular	G3	Two sections of hepatic parenchyma are examined. In the first section there is a well-defined nodular proliferation of large hepatocytes, with vesicular nucleus, a prominent central magenta macronucleolus, poor eosinophylic cytoplasm, with undefined margins, the cytoplasm is often occupied by a large optically empty vacuole. Moderate anisocytosis and anisocariosis. Patterns in compact cords consi…
52600-2L	R26-lslMYC + β-catEx3	HCC pattern trabecular	G2	Multinodular proliferation infiltrating the hepatic parenchyma consisting of trabeculae and cords of atypical hepatocytes, with an increased volume, vesicular, dyschromic nucleus, a prominent central macronucleol, poor eosinophilic cytoplasm. Moderate anisocytosis and anisocariosis; up to 5 mitosis HPF40X with atypical mitosis. There are hyperemic and congested vessels. Initial phenomena of coagu…
55742-2R	R26-lslMYC + β-catEx3	HCC patter trabecular	G3	Multinodular proliferation infiltrating the hepatic parenchyma consisting of trabeculae and cords of atypical hepatocytes, with an increased volume, vesicular, dyschromic nucleus, a prominent central macronucleol, poor eosinophilic cytoplasm. Moderate anisocytosis and anisocariosis; up to 5 mitosis HPF40X. There are hyperemic and congested vessels. Initial phenomena of coagulative necrosis of hep…
56339-2L	R26-lslMYC + β-catEx3	HCC pattern trabecular	G3	Multinodular proliferation infiltrating the hepatic parenchyma consisting of trabeculae and cords of atypical hepatocytes, with an increased volume, vesicular, dyschromic nucleus, a prominent central macronucleol, poor eosinophilic cytoplasm. Severe anisocytosis and anisocariosis. Large areas of coagulative necrosis. Presence of multinucleated giant cells 0-2 HPF40X 2-3 mitosis HPF40X.
238345	R26-lslMYC + β-catEx3 AAV	HCC pattern trabecular	G2	Hepatic parenchymal sections entirely infiltrated by a compact proliferation of atypical hepatocytes, equipped with a dysmetrical nucleus, vesiculosis, angolated, a prominent macronucleolus, a light and clear cytoplasm. Ratio N: C: 3: 1. 5. Severe anisocytosis and anisocariosis with numerous macroanisocitosic elements. Mitoses are up to 4HPF40X; multifocal areas of necrosis are present. The archi…
246211	R26-lslMYC + β-catEx3 AAV	HCC patter trabecular /solid	G3	Hepatic parenchymal sections entirely infiltrated by a multinodular compact proliferation of atypical hepatocytes, equipped with a dysmetrical nucleus, vesiculosis, angolated, a prominent macronucleolus, a light and clear cytoplasm. Ratio N: C: 3: 1. 5. Severe anisocytosis and anisocariosis with numerous macroanisocitosic elements. Mitoses are up to 4HPF40X; multifocal areas of necrosis are prese…
246212	R26-lslMYC + β-catEx3 AAV	HCC patter trabecular /solid	G3	Hepatic parenchymal sections entirely infiltrated by a compact proliferation of atypical hepatocytes, equipped with a dysmetrical nucleus, vesiculosis, angolated, a prominent macronucleolus, a light and clear cytoplasm. Ratio N: C: 3: 1. 5. Severe anisocytosis and anisocariosis with numerous macroanisocitosic elements. Mitoses are up to 4HPF40X; large area of colliquative hemorragic necrosis is p…
246213	R26-lslMYC + β-catEx3 AAV	HCC patter trabecular /solid	G3	Hepatic parenchymal sections entirely infiltrated by a compact proliferation of atypical hepatocytes, equipped with a dysmetrical nucleus, vesiculosis, angolated, a prominent macronucleolus, a light and clear cytoplasm. Ratio N: C: 3: 1. 5. Severe anisocytosis and anisocariosis with numerous macroanisocitosic elements. Mitoses are up to 7HPF40X; multifocal areas of necrosis are present. The archi…
246624	R26-lslMYC + β-catEx3 AAV	HCC pattern trabecular	G2	Multinodular proliferation infiltrating the hepatic parenchyma consisting of trabeculae, cords and small acini of atypical hepatocytes, with an increased volume, vesicular, dyschromic nucleus, a prominent central macronucleol, poor eosinophilic cytoplasm. Moderate anisocytosis and anisocariosis. There are no longer triads portals, the vessels are congested; Mitosis are up of 4 HPF40X, also atypic…
