## Supplemental Table 3 for "Cooperation between MYC and β-catenin in liver tumorigenesis requires Yap/Taz"

### Sheet: Legend
Pag1: List of 125 genes belonging to the MYC/b-catEx3 signature
	Column A: Gene List (mouse)
	Column B: Gene List (human ortholog)
	Column C: presence of the corresponding gene in the list Zanconato_YAP (yes/no) (Zanconato et al.)
	Column D: presence of the corresponding gene in the list MMB_Yap_TARGETS (yes/no) (Pattschull et al.)
	Column E: presence of the corresponding gene in the list Yap_DIRECT_0. 5KB (yes/no) (Pattschull et al.)
	Column F: presence of the corresponding gene in the list Biagioni_YAP_bound (yes/no) defined as genes upregulated and bound by Yap at their promoters upon 4 weeks of Yap or Yap and Myc overexpression in liver (Biagioni et al, manuscript in preparation)
Pag 2-3: Enriched GO categories (FDR qval<0.05) identified by using the online tool http://software.broadinstitute.org/gsea/index.jsp

### Sheet: List
A	B	C	D	E	F
Signature 125 genes (mouse)	Signature 125 genes (human ortholog)	Zanconato_YAP (n=379)	MMB_Yap_TARGETS (n=416)	Yap_DIRECT_0. 5KB (n=407)	Biagioni_YAP_bound (n=871)
2010204K13Rik	#N/A	no	no	no	no
4930579G24Rik	C4orf46	no	no	no	yes
Abcb1b	#N/A	no	no	no	no
Airn	#N/A	no	no	no	yes
Ak1	AK1	no	no	no	no
Amn	AMN	no	no	no	no
Ankle1	ANKLE1	no	no	no	no
Anln	ANLN	no	no	no	no
Arhgap11a	ARHGAP11A	no	no	no	yes
Arhgef39	ARHGEF39	no	no	no	yes
Aspm	ASPM	no	no	no	no
Atp8b5	#N/A	no	no	no	no
Aunip	AUNIP	no	no	no	no
Aurka	AURKA	no	yes	no	no
B930041F14Rik	C1orf233	no	no	no	no
BC030867	C17orf53	no	no	no	no
Bmp7	BMP7	no	no	no	no
Bub1	BUB1	no	no	no	yes
Bub1b	BUB1B	yes	yes	no	no
C330027C09Rik	KIAA1524	yes	no	no	no
Casc5	CASC5	yes	yes	no	no
Ccna2	CCNA2	yes	yes	no	yes
Ccnb1	CCNB1	no	no	no	yes
Ccnb2	CCNB2	no	no	no	yes
Ccp110	CCP110	no	no	no	no
Cdc20	CDC20	no	no	no	no
Cdc25c	CDC25C	no	no	no	no
Cdca2	CDCA2	no	no	no	yes
Cdca3	CDCA3	no	no	no	yes
Cdca5	CDCA5	yes	no	no	no
Cdca8	CDCA8	yes	no	no	no
Cdk1	CDK1	no	no	no	yes
Cdkn2c	CDKN2C	no	no	no	no
Cdkn3	CDKN3	no	no	no	no
Cenpe	CENPE	no	no	no	no
Cenpf	CENPF	yes	yes	no	no
Cenph	CENPH	no	no	no	no
Cenpi	CENPI	no	no	no	no
Cenpn	CENPN	no	no	no	no
Cenpp	CENPP	no	no	no	no
Cenpu	CENPU	no	no	no	no
Cep55	CEP55	yes	yes	no	no
Cfap44	CFAP44	no	no	no	no
Chtf18	CHTF18	no	no	no	no
Ckap2	CKAP2	no	no	no	yes
Ckap2l	CKAP2L	yes	yes	no	yes
Cpt1c	CPT1C	no	no	no	no
Csrp2	CSRP2	no	no	no	no
Ctc1	CTC1	no	no	no	yes
Ddias	DDIAS	no	no	no	yes
Ddit4l	DDIT4L	no	no	no	no
Depdc1a	DEPDC1	no	no	no	no
Depdc1b	DEPDC1B	no	no	no	no
Dlgap5	DLGAP5	no	no	no	no
Dyrk3	DYRK3	no	no	no	no
Ect2	ECT2	no	no	no	yes
Eda2r	EDA2R	no	no	no	no
Eme1	EME1	no	no	no	no
Esco2	ESCO2	no	no	no	no
Fam83d	FAM83D	no	no	no	yes
Gins2	GINS2	no	no	no	no
Gria3	GRIA3	no	no	no	no
Gtse1	GTSE1	no	yes	no	no
Hist1h2an	HIST1H2AG	no	yes	no	no
Hist1h2bf	HIST1H2BG	no	no	no	no
Hist1h2bp	HIST1H2BO	no	no	no	no
Hmmr	HMMR	no	no	no	yes
Iqgap3	IQGAP3	yes	yes	no	yes
Isyna1	ISYNA1	no	no	no	no
Kbtbd6	KBTBD6	no	no	no	no
Kif11	KIF11	no	no	no	yes
Kif18a	KIF18A	no	no	no	yes
Kif18b	KIF18B	yes	yes	no	yes
Kif20a	KIF20A	no	no	no	no
Kif20b	KIF20B	yes	no	no	yes
Kif22	KIF22	no	yes	no	no
Kif2c	KIF2C	yes	no	no	no
Kifc5b	KIFC1	no	no	no	no
Knstrn	KNSTRN	no	yes	no	no
Lif	LIF	no	no	no	yes
Mdm1	MDM1	no	no	no	no
Melk	MELK	no	no	no	no
Mis18bp1	MIS18BP1	no	no	no	no
Mki67	MKI67	no	no	no	no
Mogat2	MOGAT2	no	no	no	no
Mutyh	MUTYH	yes	yes	no	no
Mxd3	MXD3	no	no	no	no
Mybl1	MYBL1	yes	yes	no	no
Ndc80	NDC80	no	no	no	no
Nek2	NEK2	no	yes	no	no
Neurl1b	NEURL1B	yes	yes	no	no
Nuf2	NUF2	yes	no	no	yes
Nusap1	NUSAP1	no	no	no	no
Oip5	OIP5	no	no	no	no
Parpbp	PARPBP	no	no	no	no
Pbk	PBK	no	no	no	no
Phgdh	PHGDH	no	no	no	yes
Phlda3	PHLDA3	no	no	yes	yes
Pif1	PIF1	no	no	no	no
Pla2g12a	PLA2G12A	no	no	no	no
Prc1	PRC1	no	no	no	no
Prr11	PRR11	no	no	no	yes
Psrc1	PSRC1	yes	no	no	no
Racgap1	RACGAP1	no	yes	no	no
Rec8	REC8	no	no	no	no
Sapcd2	SAPCD2	no	no	no	no
Sgol1	SGOL1	yes	no	no	no
Sgol2a	SGOL2	no	yes	no	no
Shcbp1	SHCBP1	no	no	no	no
Ska1	SKA1	no	no	no	yes
Slc1a5	SLC1A5	yes	yes	yes	no
Smpdl3b	SMPDL3B	no	no	no	no
Spag5	SPAG5	no	no	no	no
Spdl1	SPDL1	no	no	no	yes
Tacc3	TACC3	no	no	no	yes
Tmem194	NEMP1	no	no	no	no
Tpx2	TPX2	no	no	no	yes
Traip	TRAIP	no	no	no	yes
Trim59	TRIM59	no	no	no	yes
Trip13	TRIP13	no	no	no	no
Troap	TROAP	yes	yes	no	no
Ttk	TTK	no	no	no	yes
Ube2t	UBE2T	no	no	no	yes
Zfp365	ZNF365	no	no	no	no
Zfp566	ZNF566	no	no	no	no
Signature 125 genes (mouse)	Signature 125 genes (human ortholog)	Zanconato_YAP (n=379)	MMB_Yap_TARGETS (n=416)	Yap_DIRECT_0. 5KB (n=407)	Biagioni_YAP_bound (n=871)
2010204K13Rik	#N/A	no	no	no	no
4930579G24Rik	C4orf46	no	no	no	yes
Abcb1b	#N/A	no	no	no	no
Airn	#N/A	no	no	no	yes
Ak1	AK1	no	no	no	no
Amn	AMN	no	no	no	no
Ankle1	ANKLE1	no	no	no	no
Anln	ANLN	no	no	no	no
Arhgap11a	ARHGAP11A	no	no	no	yes
Arhgef39	ARHGEF39	no	no	no	yes
Aspm	ASPM	no	no	no	no
Atp8b5	#N/A	no	no	no	no
Aunip	AUNIP	no	no	no	no
Aurka	AURKA	no	yes	no	no
B930041F14Rik	C1orf233	no	no	no	no
BC030867	C17orf53	no	no	no	no
Bmp7	BMP7	no	no	no	no
Bub1	BUB1	no	no	no	yes
Bub1b	BUB1B	yes	yes	no	no
C330027C09Rik	KIAA1524	yes	no	no	no
Casc5	CASC5	yes	yes	no	no
Ccna2	CCNA2	yes	yes	no	yes
Ccnb1	CCNB1	no	no	no	yes
Ccnb2	CCNB2	no	no	no	yes
Ccp110	CCP110	no	no	no	no
Cdc20	CDC20	no	no	no	no
Cdc25c	CDC25C	no	no	no	no
Cdca2	CDCA2	no	no	no	yes
Cdca3	CDCA3	no	no	no	yes
Cdca5	CDCA5	yes	no	no	no
Cdca8	CDCA8	yes	no	no	no
Cdk1	CDK1	no	no	no	yes
Cdkn2c	CDKN2C	no	no	no	no
Cdkn3	CDKN3	no	no	no	no
Cenpe	CENPE	no	no	no	no
Cenpf	CENPF	yes	yes	no	no
Cenph	CENPH	no	no	no	no
Cenpi	CENPI	no	no	no	no
Cenpn	CENPN	no	no	no	no
Cenpp	CENPP	no	no	no	no
Cenpu	CENPU	no	no	no	no
Cep55	CEP55	yes	yes	no	no
Cfap44	CFAP44	no	no	no	no
Chtf18	CHTF18	no	no	no	no
Ckap2	CKAP2	no	no	no	yes
Ckap2l	CKAP2L	yes	yes	no	yes
Cpt1c	CPT1C	no	no	no	no
Csrp2	CSRP2	no	no	no	no
Ctc1	CTC1	no	no	no	yes
Ddias	DDIAS	no	no	no	yes
Ddit4l	DDIT4L	no	no	no	no
Depdc1a	DEPDC1	no	no	no	no
Depdc1b	DEPDC1B	no	no	no	no
Dlgap5	DLGAP5	no	no	no	no
Dyrk3	DYRK3	no	no	no	no
Ect2	ECT2	no	no	no	yes
Eda2r	EDA2R	no	no	no	no
Eme1	EME1	no	no	no	no
Esco2	ESCO2	no	no	no	no
Fam83d	FAM83D	no	no	no	yes
Gins2	GINS2	no	no	no	no
Gria3	GRIA3	no	no	no	no
Gtse1	GTSE1	no	yes	no	no
Hist1h2an	HIST1H2AG	no	yes	no	no
Hist1h2bf	HIST1H2BG	no	no	no	no
Hist1h2bp	HIST1H2BO	no	no	no	no
Hmmr	HMMR	no	no	no	yes
Iqgap3	IQGAP3	yes	yes	no	yes
Isyna1	ISYNA1	no	no	no	no
Kbtbd6	KBTBD6	no	no	no	no
Kif11	KIF11	no	no	no	yes
Kif18a	KIF18A	no	no	no	yes
Kif18b	KIF18B	yes	yes	no	yes
Kif20a	KIF20A	no	no	no	no
Kif20b	KIF20B	yes	no	no	yes
Kif22	KIF22	no	yes	no	no
Kif2c	KIF2C	yes	no	no	no
Kifc5b	KIFC1	no	no	no	no
Knstrn	KNSTRN	no	yes	no	no
Lif	LIF	no	no	no	yes
Mdm1	MDM1	no	no	no	no
Melk	MELK	no	no	no	no
Mis18bp1	MIS18BP1	no	no	no	no
Mki67	MKI67	no	no	no	no
Mogat2	MOGAT2	no	no	no	no
Mutyh	MUTYH	yes	yes	no	no
Mxd3	MXD3	no	no	no	no
Mybl1	MYBL1	yes	yes	no	no
Ndc80	NDC80	no	no	no	no
Nek2	NEK2	no	yes	no	no
Neurl1b	NEURL1B	yes	yes	no	no
Nuf2	NUF2	yes	no	no	yes
Nusap1	NUSAP1	no	no	no	no
Oip5	OIP5	no	no	no	no
Parpbp	PARPBP	no	no	no	no
Pbk	PBK	no	no	no	no
Phgdh	PHGDH	no	no	no	yes
Phlda3	PHLDA3	no	no	yes	yes
Pif1	PIF1	no	no	no	no
Pla2g12a	PLA2G12A	no	no	no	no
Prc1	PRC1	no	no	no	no
Prr11	PRR11	no	no	no	yes
Psrc1	PSRC1	yes	no	no	no
Racgap1	RACGAP1	no	yes	no	no
Rec8	REC8	no	no	no	no
Sapcd2	SAPCD2	no	no	no	no
Sgol1	SGOL1	yes	no	no	no
Sgol2a	SGOL2	no	yes	no	no
Shcbp1	SHCBP1	no	no	no	no
Ska1	SKA1	no	no	no	yes
Slc1a5	SLC1A5	yes	yes	yes	no
Smpdl3b	SMPDL3B	no	no	no	no
Spag5	SPAG5	no	no	no	no
Spdl1	SPDL1	no	no	no	yes
Tacc3	TACC3	no	no	no	yes
Tmem194	NEMP1	no	no	no	no
Tpx2	TPX2	no	no	no	yes
Traip	TRAIP	no	no	no	yes
Trim59	TRIM59	no	no	no	yes
Trip13	TRIP13	no	no	no	no
Troap	TROAP	yes	yes	no	no
Ttk	TTK	no	no	no	yes
Ube2t	UBE2T	no	no	no	yes
Zfp365	ZNF365	no	no	no	no
Zfp566	ZNF566	no	no	no	no

### Sheet: HALLMARK
Overlap Results
Collection(s):	H
# overlaps shown:	7
# genesets in collections:	50
# genes in comparison (n):	105
# genes in universe (N):	45956
Gene Set Name	# Genes in Gene Set (K)	Description	# Genes in Overlap (k)	k/K	p-value	FDR q-value
HALLMARK_G2M_CHECKPOINT	200	Genes involved in the G2/M checkpoint, as in progression through the cell division cycle.	29	0.145	1.96e-44	9.79e-43
HALLMARK_E2F_TARGETS	200	Genes encoding cell cycle related targets of E2F transcription factors.	25	0.125	1.42e-36	3.54e-35
HALLMARK_MITOTIC_SPINDLE	200	Genes important for mitotic spindle assembly.	21	0.105	4.09e-29	6.81e-28
HALLMARK_SPERMATOGENESIS	135	Genes up-regulated during production of male gametes (sperm), as in spermatogenesis.	8	0.0593	9.87e-10	1.23e-08
HALLMARK_GLYCOLYSIS	200	Genes encoding proteins involved in glycolysis and gluconeogenesis.	5	0.025	0.000101	0.00101
HALLMARK_MTORC1_SIGNALING	200	Genes up-regulated through activation of mTORC1 complex.	4	0.02	0.00118	0.00843
HALLMARK_P53_PATHWAY	200	Genes involved in p53 pathways and networks.	4	0.02	0.00118	0.00843
Gene/Gene Set Overlap Matrix
Entrez Gene Id	Gene Symbol	Gene Description	HALLMARK_G2M_CHECKPOINT	HALLMARK_E2F_TARGETS	HALLMARK_MITOTIC_SPINDLE	HALLMARK_SPERMATOGENESIS	HALLMARK_GLYCOLYSIS	HALLMARK_MTORC1_SIGNALING	HALLMARK_P53_PATHWAY
6790	AURKA	aurora kinase A	HALLMARK_G2M_CHECKPOINT	HALLMARK_E2F_TARGETS	HALLMARK_MITOTIC_SPINDLE	HALLMARK_SPERMATOGENESIS	HALLMARK_GLYCOLYSIS	HALLMARK_MTORC1_SIGNALING
983	CDK1	cyclin-dependent kinase 1	HALLMARK_G2M_CHECKPOINT	HALLMARK_E2F_TARGETS	HALLMARK_MITOTIC_SPINDLE	HALLMARK_SPERMATOGENESIS	HALLMARK_GLYCOLYSIS
11004	KIF2C	kinesin family member 2C	HALLMARK_G2M_CHECKPOINT	HALLMARK_E2F_TARGETS	HALLMARK_MITOTIC_SPINDLE	HALLMARK_SPERMATOGENESIS
9133	CCNB2	cyclin B2	HALLMARK_G2M_CHECKPOINT	HALLMARK_E2F_TARGETS	HALLMARK_MITOTIC_SPINDLE	HALLMARK_SPERMATOGENESIS
1062	CENPE	centromere protein E, 312kDa	HALLMARK_G2M_CHECKPOINT	HALLMARK_E2F_TARGETS	HALLMARK_MITOTIC_SPINDLE
29127	RACGAP1	Rac GTPase activating protein 1	HALLMARK_G2M_CHECKPOINT	HALLMARK_E2F_TARGETS	HALLMARK_MITOTIC_SPINDLE
3835	KIF22	kinesin family member 22	HALLMARK_G2M_CHECKPOINT	HALLMARK_E2F_TARGETS	HALLMARK_MITOTIC_SPINDLE
1033	CDKN3	cyclin-dependent kinase inhibitor 3	HALLMARK_G2M_CHECKPOINT	HALLMARK_E2F_TARGETS		HALLMARK_SPERMATOGENESIS
3161	HMMR	hyaluronan-mediated motility receptor (RHAMM)	HALLMARK_G2M_CHECKPOINT	HALLMARK_E2F_TARGETS			HALLMARK_GLYCOLYSIS
991	CDC20	cell division cycle 20 homolog (S. cerevisiae)	HALLMARK_G2M_CHECKPOINT	HALLMARK_E2F_TARGETS
1031	CDKN2C	cyclin-dependent kinase inhibitor 2C (p18, inhibits CDK4)	HALLMARK_G2M_CHECKPOINT	HALLMARK_E2F_TARGETS
10460	TACC3	transforming, acidic coiled-coil containing protein 3	HALLMARK_G2M_CHECKPOINT	HALLMARK_E2F_TARGETS
4288	MKI67	antigen identified by monoclonal antibody Ki-67	HALLMARK_G2M_CHECKPOINT	HALLMARK_E2F_TARGETS
699	BUB1	budding uninhibited by benzimidazoles 1 homolog (yeast)	HALLMARK_G2M_CHECKPOINT		HALLMARK_MITOTIC_SPINDLE	HALLMARK_SPERMATOGENESIS		HALLMARK_MTORC1_SIGNALING
4751	NEK2	NIMA (never in mitosis gene a)-related kinase 2	HALLMARK_G2M_CHECKPOINT		HALLMARK_MITOTIC_SPINDLE	HALLMARK_SPERMATOGENESIS
7272	TTK	TTK protein kinase	HALLMARK_G2M_CHECKPOINT		HALLMARK_MITOTIC_SPINDLE	HALLMARK_SPERMATOGENESIS
10403	NDC80	NDC80 homolog, kinetochore complex component (S. cerevisiae)	HALLMARK_G2M_CHECKPOINT		HALLMARK_MITOTIC_SPINDLE
1063	CENPF	centromere protein F, 350/400kDa (mitosin)	HALLMARK_G2M_CHECKPOINT		HALLMARK_MITOTIC_SPINDLE
22974	TPX2	TPX2, microtubule-associated, homolog (Xenopus laevis)	HALLMARK_G2M_CHECKPOINT		HALLMARK_MITOTIC_SPINDLE
3832	KIF11	kinesin family member 11	HALLMARK_G2M_CHECKPOINT		HALLMARK_MITOTIC_SPINDLE
51203	NUSAP1	nucleolar and spindle associated protein 1	HALLMARK_G2M_CHECKPOINT		HALLMARK_MITOTIC_SPINDLE
9055	PRC1	protein regulator of cytokinesis 1	HALLMARK_G2M_CHECKPOINT		HALLMARK_MITOTIC_SPINDLE
9585	KIF20B	kinesin family member 20B	HALLMARK_G2M_CHECKPOINT		HALLMARK_MITOTIC_SPINDLE
51659	GINS2	GINS complex subunit 2 (Psf2 homolog)	HALLMARK_G2M_CHECKPOINT
890	CCNA2	cyclin A2	HALLMARK_G2M_CHECKPOINT
10024	TROAP	trophinin associated protein (tastin)	HALLMARK_G2M_CHECKPOINT
10293	TRAIP	TRAF interacting protein	HALLMARK_G2M_CHECKPOINT
55872	PBK	PDZ binding kinase	HALLMARK_G2M_CHECKPOINT
57082	CASC5	cancer susceptibility candidate 5	HALLMARK_G2M_CHECKPOINT
9787	DLGAP5	discs, large (Drosophila) homolog-associated protein 5		HALLMARK_E2F_TARGETS	HALLMARK_MITOTIC_SPINDLE
55635	DEPDC1	DEP domain containing 1		HALLMARK_E2F_TARGETS			HALLMARK_GLYCOLYSIS
9738	CCP110	centriolar coiled coil protein 110kDa		HALLMARK_E2F_TARGETS					HALLMARK_P53_PATHWAY
10615	SPAG5	sperm associated antigen 5		HALLMARK_E2F_TARGETS
146909	KIF18B	kinesin family member 18B		HALLMARK_E2F_TARGETS
29089	UBE2T	ubiquitin-conjugating enzyme E2T (putative)		HALLMARK_E2F_TARGETS
55143	CDCA8	cell division cycle associated 8		HALLMARK_E2F_TARGETS
701	BUB1B	budding uninhibited by benzimidazoles 1 homolog beta (yeast)		HALLMARK_E2F_TARGETS
83461	CDCA3	cell division cycle associated 3		HALLMARK_E2F_TARGETS
83463	MXD3	MAX dimerization protein 3		HALLMARK_E2F_TARGETS
9319	TRIP13	thyroid hormone receptor interactor 13		HALLMARK_E2F_TARGETS
9833	MELK	maternal embryonic leucine zipper kinase		HALLMARK_E2F_TARGETS
1894	ECT2	epithelial cell transforming sequence 2 oncogene			HALLMARK_MITOTIC_SPINDLE
54443	ANLN	anillin, actin binding protein			HALLMARK_MITOTIC_SPINDLE
80119	PIF1	PIF1 5'-to-3' DNA helicase homolog (S. cerevisiae)			HALLMARK_MITOTIC_SPINDLE
10112	KIF20A	kinesin family member 20A					HALLMARK_GLYCOLYSIS
6510	SLC1A5	solute carrier family 1 (neutral amino acid transporter), member 5						HALLMARK_MTORC1_SIGNALING
26227	PHGDH	phosphoglycerate dehydrogenase						HALLMARK_MTORC1_SIGNALING
3976	LIF	leukemia inhibitory factor (cholinergic differentiation factor)							HALLMARK_P53_PATHWAY
203	AK1	adenylate kinase 1							HALLMARK_P53_PATHWAY
23612	PHLDA3	pleckstrin homology-like domain, family A, member 3							HALLMARK_P53_PATHWAY
81579	PLA2G12A	phospholipase A2, group XIIA
8444	DYRK3	dual-specificity tyrosine-(Y)-phosphorylation regulated kinase 3
4603	MYBL1	v-myb myeloblastosis viral oncogene homolog (avian)-like 1
1466	CSRP2	cysteine and glycine-rich protein 2
55839	CENPN	centromere protein N
100271873	AIRN	antisense of IGF2R RNA (non-protein coding)
113130	CDCA5	cell division cycle associated 5
11339	OIP5	Opa interacting protein 5
115265	DDIT4L	DNA-damage-inducible transcript 4-like
126129	CPT1C	carnitine palmitoyltransferase 1C
126549	ANKLE1	ankyrin repeat and LEM domain containing 1
128239	IQGAP3	IQ motif containing GTPase activating protein 3
146956	EME1	essential meiotic endonuclease 1 homolog 1 (S. pombe)
150468	CKAP2L	cytoskeleton associated protein 2-like
151648	SGOL1	shugoshin-like 1 (S. pombe)
157313	CDCA2	cell division cycle associated 2
157570	ESCO2	establishment of cohesion 1 homolog 2 (S. cerevisiae)
220134	SKA1	spindle and kinetochore associated complex subunit 1
23306	TMEM194A	transmembrane protein 194A
2491	CENPI	centromere protein I
259266	ASPM	asp (abnormal spindle) homolog, microcephaly associated (Drosophila)
26586	CKAP2	cytoskeleton associated protein 2
27293	SMPDL3B	sphingomyelin phosphodiesterase, acid-like 3B
286827	TRIM59	tripartite motif containing 59
2892	GRIA3	glutamate receptor, ionotrophic, AMPA 3
401541	CENPP	centromere protein P
4595	MUTYH	mutY homolog (E. coli)
51477	ISYNA1	inositol-3-phosphate synthase 1
51512	GTSE1	G-2 and S-phase expressed 1
54492	NEURL1B	neuralized homolog 1B (Drosophila)
55165	CEP55	centrosomal protein 55kDa
55320	MIS18BP1	MIS18 binding protein 1
55771	PRR11	proline rich 11
55789	DEPDC1B	DEP domain containing 1B
56890	MDM1	Mdm1 nuclear protein homolog (mouse)
57650	KIAA1524	KIAA1524
60401	EDA2R	ectodysplasin A2 receptor
63922	CHTF18	CTF18, chromosome transmission fidelity factor 18 homolog (S. cerevisiae)
64946	CENPH	centromere protein H
655	BMP7	bone morphogenetic protein 7
78995	C17orf53	chromosome 17 open reading frame 53
79801	SHCBP1	SHC SH2-domain binding protein 1
80168	MOGAT2	monoacylglycerol O-acyltransferase 2
80169	CTC1	CTS telomere maintenance complex component 1
81610	FAM83D	family with sequence similarity 83, member D
81693	AMN	amnionless homolog (mouse)
81930	KIF18A	kinesin family member 18A
8343	HIST1H2BF	histone cluster 1, H2bf
83540	NUF2	NUF2, NDC80 kinetochore complex component, homolog (S. cerevisiae)
84722	PSRC1	proline/serine-rich coiled-coil 1
891	CCNB1	cyclin B1
89890	KBTBD6	kelch repeat and BTB (POZ) domain containing 6
9824	ARHGAP11A	Rho GTPase activating protein 11A
995	CDC25C	cell division cycle 25 homolog C (S. pombe)
9985	REC8	REC8 homolog (yeast)

### Sheet: C6
Overlap Results
Collection(s):	C6
# overlaps shown:	12
# genesets in collections:	189
# genes in comparison (n):	105
# genes in universe (N):	45956
Gene Set Name	# Genes in Gene Set (K)	Description	# Genes in Overlap (k)	k/K	p-value	FDR q-value
RPS14_DN.V1_DN	187	Genes down-regulated in CD34+ hematopoietic progenitor cells after knockdown of RPS14 [Gene ID=6208] by RNAi.	16	0.0856	6.7e-21	1.27e-18
VEGF_A_UP.V1_DN	193	Genes down-regulated in HUVEC cells (endothelium) by treatment with VEGFA [Gene ID=7422].	13	0.0674	8.36e-16	7.9e-14
PRC2_EZH2_UP.V1_DN	195	Genes down-regulated in TIG3 cells (fibroblasts) upon knockdown of EZH2 [Gene ID=2146] gene.	12	0.0615	3.35e-14	2.11e-12
CSR_LATE_UP.V1_UP	172	Genes up-regulated in late serum response of CRL 2091 cells (foreskin fibroblasts).	11	0.064	2.68e-13	1.27e-11
GCNP_SHH_UP_LATE.V1_UP	183	Genes up-regulated in granule cell neuron precursors (GCNPs) after stimulation with Shh for 24h.	10	0.0546	1.63e-11	6.15e-10
CORDENONSI_YAP_CONSERVED_SIGNATURE	57	YAP conserved signature.	7	0.1228	6.38e-11	2.01e-09
RB_P130_DN.V1_UP	133	Genes up-regulated in primary keratinocytes from RB1 and RBL2 [Gene ID=5925, 5934] skin specific knockout mice.	6	0.0451	6.67e-07	1.8e-05
GCNP_SHH_UP_EARLY.V1_UP	174	Genes up-regulated in granule cell neuron precursors (GCNPs) after stimulation with Shh for 3h.	6	0.0345	3.19e-06	7.53e-05
ERB2_UP.V1_DN	197	Genes down-regulated in MCF-7 cells (breast cancer) positive for ESR1 [Gene ID=2099] and engineered to express ligand-activatable ERBB2 [Gene ID=2064].	6	0.0305	6.5e-06	0.000137
SNF5_DN.V1_UP	177	Genes up-regulated in MEF cells (embryonic fibroblasts) with knockout of SNF5 [Gene ID=6598] gene.	5	0.0282	5.66e-05	0.00107
E2F1_UP.V1_UP	189	Genes up-regulated in mouse fibroblasts over-expressing E2F1 [Gene ID=1869] gene.	5	0.0265	7.72e-05	0.00133
SIRNA_EIF4GI_DN	99	Genes down-regulated in MCF10A cells vs knockdown of EIF4G1 [Gene ID=1981] gene by RNAi.	3	0.0303	0.00155	0.0244
Gene/Gene Set Overlap Matrix
Entrez Gene Id	Gene Symbol	Gene Description	RPS14_DN.V1_DN	VEGF_A_UP.V1_DN	PRC2_EZH2_UP.V1_DN	CSR_LATE_UP.V1_UP	GCNP_SHH_UP_LATE.V1_UP	CORDENONSI_YAP_CONSERVED_SIGNATURE	RB_P130_DN.V1_UP	GCNP_SHH_UP_EARLY.V1_UP	ERB2_UP.V1_DN	SNF5_DN.V1_UP	E2F1_UP.V1_UP	SIRNA_EIF4GI_DN
9787	DLGAP5	discs, large (Drosophila) homolog-associated protein 5	RPS14_DN.V1_DN	VEGF_A_UP.V1_DN	PRC2_EZH2_UP.V1_DN		GCNP_SHH_UP_LATE.V1_UP						E2F1_UP.V1_UP
9133	CCNB2	cyclin B2	RPS14_DN.V1_DN	VEGF_A_UP.V1_DN					RB_P130_DN.V1_UP
1062	CENPE	centromere protein E, 312kDa	RPS14_DN.V1_DN	VEGF_A_UP.V1_DN							ERB2_UP.V1_DN
1894	ECT2	epithelial cell transforming sequence 2 oncogene	RPS14_DN.V1_DN		PRC2_EZH2_UP.V1_DN			CORDENONSI_YAP_CONSERVED_SIGNATURE			ERB2_UP.V1_DN
55635	DEPDC1	DEP domain containing 1	RPS14_DN.V1_DN		PRC2_EZH2_UP.V1_DN						ERB2_UP.V1_DN
9319	TRIP13	thyroid hormone receptor interactor 13	RPS14_DN.V1_DN			CSR_LATE_UP.V1_UP	GCNP_SHH_UP_LATE.V1_UP							SIRNA_EIF4GI_DN
55872	PBK	PDZ binding kinase	RPS14_DN.V1_DN			CSR_LATE_UP.V1_UP
51659	GINS2	GINS complex subunit 2 (Psf2 homolog)	RPS14_DN.V1_DN			CSR_LATE_UP.V1_UP
9055	PRC1	protein regulator of cytokinesis 1	RPS14_DN.V1_DN				GCNP_SHH_UP_LATE.V1_UP			GCNP_SHH_UP_EARLY.V1_UP			E2F1_UP.V1_UP
11004	KIF2C	kinesin family member 2C	RPS14_DN.V1_DN				GCNP_SHH_UP_LATE.V1_UP
991	CDC20	cell division cycle 20 homolog (S. cerevisiae)	RPS14_DN.V1_DN					CORDENONSI_YAP_CONSERVED_SIGNATURE
10112	KIF20A	kinesin family member 20A	RPS14_DN.V1_DN						RB_P130_DN.V1_UP			SNF5_DN.V1_UP
8444	DYRK3	dual-specificity tyrosine-(Y)-phosphorylation regulated kinase 3	RPS14_DN.V1_DN
9824	ARHGAP11A	Rho GTPase activating protein 11A	RPS14_DN.V1_DN
4288	MKI67	antigen identified by monoclonal antibody Ki-67	RPS14_DN.V1_DN
83461	CDCA3	cell division cycle associated 3	RPS14_DN.V1_DN
3161	HMMR	hyaluronan-mediated motility receptor (RHAMM)		VEGF_A_UP.V1_DN	PRC2_EZH2_UP.V1_DN			CORDENONSI_YAP_CONSERVED_SIGNATURE
7272	TTK	TTK protein kinase		VEGF_A_UP.V1_DN	PRC2_EZH2_UP.V1_DN						ERB2_UP.V1_DN
699	BUB1	budding uninhibited by benzimidazoles 1 homolog (yeast)		VEGF_A_UP.V1_DN	PRC2_EZH2_UP.V1_DN							SNF5_DN.V1_UP	E2F1_UP.V1_UP
3835	KIF22	kinesin family member 22		VEGF_A_UP.V1_DN		CSR_LATE_UP.V1_UP			RB_P130_DN.V1_UP
701	BUB1B	budding uninhibited by benzimidazoles 1 homolog beta (yeast)		VEGF_A_UP.V1_DN
1033	CDKN3	cyclin-dependent kinase inhibitor 3		VEGF_A_UP.V1_DN
3832	KIF11	kinesin family member 11		VEGF_A_UP.V1_DN
10403	NDC80	NDC80 homolog, kinetochore complex component (S. cerevisiae)		VEGF_A_UP.V1_DN
10615	SPAG5	sperm associated antigen 5		VEGF_A_UP.V1_DN
891	CCNB1	cyclin B1		VEGF_A_UP.V1_DN
55320	MIS18BP1	MIS18 binding protein 1			PRC2_EZH2_UP.V1_DN		GCNP_SHH_UP_LATE.V1_UP
1063	CENPF	centromere protein F, 350/400kDa (mitosin)			PRC2_EZH2_UP.V1_DN			CORDENONSI_YAP_CONSERVED_SIGNATURE
10460	TACC3	transforming, acidic coiled-coil containing protein 3			PRC2_EZH2_UP.V1_DN
11339	OIP5	Opa interacting protein 5			PRC2_EZH2_UP.V1_DN
83463	MXD3	MAX dimerization protein 3			PRC2_EZH2_UP.V1_DN
84722	PSRC1	proline/serine-rich coiled-coil 1			PRC2_EZH2_UP.V1_DN
983	CDK1	cyclin-dependent kinase 1				CSR_LATE_UP.V1_UP	GCNP_SHH_UP_LATE.V1_UP		RB_P130_DN.V1_UP
79801	SHCBP1	SHC SH2-domain binding protein 1				CSR_LATE_UP.V1_UP		CORDENONSI_YAP_CONSERVED_SIGNATURE						SIRNA_EIF4GI_DN
54443	ANLN	anillin, actin binding protein				CSR_LATE_UP.V1_UP				GCNP_SHH_UP_EARLY.V1_UP
26586	CKAP2	cytoskeleton associated protein 2				CSR_LATE_UP.V1_UP						SNF5_DN.V1_UP
55143	CDCA8	cell division cycle associated 8				CSR_LATE_UP.V1_UP
83540	NUF2	NUF2, NDC80 kinetochore complex component, homolog (S. cerevisiae)				CSR_LATE_UP.V1_UP
81610	FAM83D	family with sequence similarity 83, member D				CSR_LATE_UP.V1_UP
6790	AURKA	aurora kinase A					GCNP_SHH_UP_LATE.V1_UP		RB_P130_DN.V1_UP	GCNP_SHH_UP_EARLY.V1_UP
151648	SGOL1	shugoshin-like 1 (S. pombe)					GCNP_SHH_UP_LATE.V1_UP			GCNP_SHH_UP_EARLY.V1_UP			E2F1_UP.V1_UP
51203	NUSAP1	nucleolar and spindle associated protein 1					GCNP_SHH_UP_LATE.V1_UP
995	CDC25C	cell division cycle 25 homolog C (S. pombe)					GCNP_SHH_UP_LATE.V1_UP
1031	CDKN2C	cyclin-dependent kinase inhibitor 2C (p18, inhibits CDK4)						CORDENONSI_YAP_CONSERVED_SIGNATURE						SIRNA_EIF4GI_DN
26227	PHGDH	phosphoglycerate dehydrogenase						CORDENONSI_YAP_CONSERVED_SIGNATURE
29127	RACGAP1	Rac GTPase activating protein 1							RB_P130_DN.V1_UP
29089	UBE2T	ubiquitin-conjugating enzyme E2T (putative)								GCNP_SHH_UP_EARLY.V1_UP			E2F1_UP.V1_UP
10293	TRAIP	TRAF interacting protein								GCNP_SHH_UP_EARLY.V1_UP
4603	MYBL1	v-myb myeloblastosis viral oncogene homolog (avian)-like 1									ERB2_UP.V1_DN
81579	PLA2G12A	phospholipase A2, group XIIA									ERB2_UP.V1_DN
6510	SLC1A5	solute carrier family 1 (neutral amino acid transporter), member 5										SNF5_DN.V1_UP
57650	KIAA1524	KIAA1524										SNF5_DN.V1_UP
115265	DDIT4L	DNA-damage-inducible transcript 4-like
80169	CTC1	CTS telomere maintenance complex component 1
9985	REC8	REC8 homolog (yeast)
64946	CENPH	centromere protein H
51512	GTSE1	G-2 and S-phase expressed 1
51477	ISYNA1	inositol-3-phosphate synthase 1
81930	KIF18A	kinesin family member 18A
27293	SMPDL3B	sphingomyelin phosphodiesterase, acid-like 3B
655	BMP7	bone morphogenetic protein 7
10024	TROAP	trophinin associated protein (tastin)
55165	CEP55	centrosomal protein 55kDa
23612	PHLDA3	pleckstrin homology-like domain, family A, member 3
8343	HIST1H2BF	histone cluster 1, H2bf
56890	MDM1	Mdm1 nuclear protein homolog (mouse)
890	CCNA2	cyclin A2
3976	LIF	leukemia inhibitory factor (cholinergic differentiation factor)
9738	CCP110	centriolar coiled coil protein 110kDa
80168	MOGAT2	monoacylglycerol O-acyltransferase 2
4751	NEK2	NIMA (never in mitosis gene a)-related kinase 2
81693	AMN	amnionless homolog (mouse)
9833	MELK	maternal embryonic leucine zipper kinase
126549	ANKLE1	ankyrin repeat and LEM domain containing 1
157570	ESCO2	establishment of cohesion 1 homolog 2 (S. cerevisiae)
259266	ASPM	asp (abnormal spindle) homolog, microcephaly associated (Drosophila)
1466	CSRP2	cysteine and glycine-rich protein 2
2892	GRIA3	glutamate receptor, ionotrophic, AMPA 3
89890	KBTBD6	kelch repeat and BTB (POZ) domain containing 6
203	AK1	adenylate kinase 1
78995	C17orf53	chromosome 17 open reading frame 53
57082	CASC5	cancer susceptibility candidate 5
100271873	AIRN	antisense of IGF2R RNA (non-protein coding)
113130	CDCA5	cell division cycle associated 5
126129	CPT1C	carnitine palmitoyltransferase 1C
128239	IQGAP3	IQ motif containing GTPase activating protein 3
146909	KIF18B	kinesin family member 18B
146956	EME1	essential meiotic endonuclease 1 homolog 1 (S. pombe)
150468	CKAP2L	cytoskeleton associated protein 2-like
157313	CDCA2	cell division cycle associated 2
220134	SKA1	spindle and kinetochore associated complex subunit 1
22974	TPX2	TPX2, microtubule-associated, homolog (Xenopus laevis)
23306	TMEM194A	transmembrane protein 194A
2491	CENPI	centromere protein I
286827	TRIM59	tripartite motif containing 59
401541	CENPP	centromere protein P
4595	MUTYH	mutY homolog (E. coli)
54492	NEURL1B	neuralized homolog 1B (Drosophila)
55771	PRR11	proline rich 11
55789	DEPDC1B	DEP domain containing 1B
55839	CENPN	centromere protein N
60401	EDA2R	ectodysplasin A2 receptor
63922	CHTF18	CTF18, chromosome transmission fidelity factor 18 homolog (S. cerevisiae)
80119	PIF1	PIF1 5'-to-3' DNA helicase homolog (S. cerevisiae)
9585	KIF20B	kinesin family member 20B
