## Supplemental Table 4 for "Cooperation between MYC and β-catenin in liver tumorigenesis requires Yap/Taz"

### Sheet: qPCR
Name	Specie	Sequence
Histone H3 Fw	mouse	GTGAAGAAACCTCATCGTTACAGGCCTGGT	qPCR
Histone H3 Rev	mouse	CTGCAAAGCACCAATAGCTGCACTCTGGAA	qPCR
RplpO Fw	mouse	TTCATTGTGGGAGCAGAC	qPCR
RplpO Rev	mouse	CAGCAGTTTCTCCAGAGC	qPCR
Reep6 Fw	mouse	GTGCAATGTCATCGGATTTG	qPCR
Reep6 Rev	mouse	TTGCCCGCGTAGTAGAAAG	qPCR
St6galnac4 Fw	mouse	TGGTCTACGGGATGGTCA	qPCR
St6galnac4 Rev	mouse	CTGCTCATGCAAACGGTACAT	qPCR
Gsi Fw	mouse	CCCCAACAAGCTGGTGCTAT	qPCR
Gsi Rev	mouse	CTCCATTCCAAACCAGGGGT	qPCR
Axin2 Fw	mouse	GACCGACGATTCCATGTCCA	qPCR
Axin2 Rev	mouse	GCGGTGGGTTCTCGGAAAAT	qPCR
Ctgf Fw	mouse	TGACCTGGAGGAAAACATTAAGA	qPCR
Ctgf Rev	mouse	AGCCCTGTATGTCTTCACACTG	qPCR
Cyr61 Fw	mouse	GGATCTGTGAAGTGCGTCCT	qPCR
Cyr61 Rev	mouse	CTGCATTTCTTGCCCTTTTT	qPCR
Yap1 Fw	mouse	AAGCTGCCCGACTCCTTCTT	qPCR
Yap1 Rev	mouse	TCCCGCAGTACCTGCATCA	qPCR
Wwtr1 Fw	mouse	TGCTACAGTGTCCCCACAAC	qPCR
Wwtr1 Rev	mouse	TGACCGGAATTTTCACCTGT	qPCR
Notum Fw	mouse	ATGGACAGCTTTATGGCGCA	qPCR
Notum Rev	mouse	TACCAGCCGCCTTCCAGAAA	qPCR
Afp Fw	mouse	CATGCTGCAAAGCTGACAA	qPCR
Afp Rev	mouse	CTTTGCAATGGATGCTCTCTT	qPCR
Smpdl3b Fw	mouse	GGATGGGGAGATGGTGTATG	qPCR
Smpdl3b Rev	mouse	GAAGCTGTCGGTATGGTGGT	qPCR
Birc5 Fw	mouse	GACAACCCGATAGAGGAGCA	qPCR
Birc5 Rev	mouse	TGCTCAATTGACTGACGGGT	qPCR
Myc Fw	mouse	TTTTTGTCTATTTGGGGACAGTG	qPCR
Myc Rev	mouse	CATCGTCGTGGCTGTCTG	qPCR
Tbx3 Fw	mouse	CCACCTCCAACAACACGTTCT	qPCR
Tbx3 Rev	mouse	TAAGGAAACAGGCTCCCGAA	qPCR
Albumin Fw	mouse	GCTCGTCTGAGCCAGACATT	qPCR
Albumin Rev	mouse	CAAGTTCCGCCCTGTCATCT	qPCR
Ck19 Fw	mouse	GGTGTCGACCTAGCCAAGAT	qPCR
Ck19 Rev	mouse	TTCAGCTCCTCAATCCGAGC	qPCR
Ck18 fw	mouse	GAGGGCTCAGATCTTTGCGA	qPCR
Ck18 Rev	mouse	CATGGATGTCGCTCTCCACA	qPCR
Hnf4a Fw	mouse	GGATATGGCCGACTACAGCG	qPCR
Hnf4a Rev	mouse	AGATGGGGACGTGTCATTGC	qPCR
Pus7 Fw	mouse	CCCCAAGCATAAAATCAGTGAGG	qPCR
Pus7 Rev	mouse	CCCCGATAAGGAGTAATCTCGAA	qPCR
hCD2 Fw	human	GACCACCAGCCTGAGTGCAA	qPCR
hCD2 Rev	human	GCTCCTCATCATTTCTCCGAC	qPCR
MYC Fw	human	CTGCGACGAGGAGGAGAACT	qPCR
MYC Rev	human	GGCAGCAGCTCGAATTTCTT	qPCR

### Sheet: Yap Taz Recombination
Name	Sequence	Expected bands
Yap1 P1	TTAGGGCTCTTTGGGGTTTT	P1+P4	wt/fl 905-940 bp
Yap1 P4	TGAGTGTCACGTGATGGTAGG	P1+P4	null 277 bp
TAZf/f P1	TCTTCCAAGGTGCTTCAGAGA	P1+P2	wt 180 bp
TAZf/f P2	ATTTAGGCCAAAGTCGCTCA	P1+P2	fl 312 bp
TAZf/f P5	CCACCTCTGGCCCATGTCCA	P5+P2	null 509 bp

### Sheet: Genotyping
Allele	Oligo	Sequence
CTNNB1DEx3	CTNNB1DEx3 Fw	GACACCGCTGCGTGGACAATG
	CTNNB1DEx3 Rev	GTGGCTGACAGCAGCTTTTCT
R26-lsl-CAG-MYC-ires-hCD2*	R26 WT Fw	GGAGTGTTGCAATACCTTTCTGGGAGTTC
	R26 WT Rev	TGTCCCTCCAATTTTACACCTGTTCAATTC
	R26-lsl-CAG-MYC-ires-hCD2* Fw	ACAACCGAAAATGCACCAGC
	R26-lsl-CAG-MYC-ires-hCD2* Rev	TCACATTGCCAAAAGACGGC
R26-lsl-EYFP	R26-lsl-EYFP #1	AAGACCGCGAAGAGTTTGTC
	R26-lsl-EYFP #2	AAAGTCGCTCTGAGTTGTTAT
	R26-lsl-EYFP #3	GGAGCGGGAGAAATGGATATG
YAPf/f	YAPf/f P1	TTAGGGCTCTTTGGGGTTTT
	YAPf/f P3	CAGCCAGTCCAGTCAAGACA
TAZf/f	TAZf/f P1	TCTTCCAAGGTGCTTCAGAGA
	TAZf/f P2	ATTTAGGCCAAAGTCGCTCA
	TAZf/f P5	CCACCTCTGGCCCATGTCCA
Alb-CreERT2	Alb-CreERT2 #1	ATCATTTCTTTGTTTTCAGG
	Alb-CreERT2 #2	GGAACCCAAACTGATGACCA
	Alb-CreERT2 #3	TTAAACAAGCAAAACCAAAT
