## Supplemental Table 5 for "Cooperation between MYC and β-catenin in liver tumorigenesis requires Yap/Taz"

### Sheet: Antibodies
Supplementary Table 5 - Antibodies
Target	Code	Company	Application	Dilution
c-MYC (Y69)	ab32072	Abcam	WB	1:3000
c-MYC (Y69)	ab32072	Abcam	IHC	1:100
b-catenin (15B8)	SAB4200720	Sigma	WB	1:3000
b-catenin (15B8)	SAB4200720	Sigma	IHC	1:200
YAP/TAZ (D24E4)	#8418	CST	WB	1:2000
YAP	CS4912S	CST	IHC	1:100
TAZ	HPA007415	Sigma	IHC	1:200
GFP	sc-8334	SantaCruz	IHC	1:200
Vinculin	V9264	Sigma	WB	1:20000
Histone H3	ab1791	Abcam	WB	1:30000
myc-TAG (9E10)	sc-40	SantaCruz	WB	1:1000
Ki67	RM-9106-R7	Thermo Scientific	IHC	1:200
HRP-conjugated goat-anti-mouse IgG	170-6516	Biorad	WB	1:10000
HRP-conjugated goat-anti-rabbit IgG	170-6515	Biorad	WB	1:10000
EnVision+ System- HRP Labelled Polymer Anti-mouse	K4000	Dako	IHC	ready to use
EnVision+ System- HRP Labelled Polymer Anti-rabbit	K4003	Dako	IHC	ready to use
